# Specialized germline P-bodies are required to specify germ cell fate in *C. elegans* embryos

**DOI:** 10.1101/2022.08.15.504042

**Authors:** Madeline Cassani, Geraldine Seydoux

## Abstract

In animals with germ plasm, specification of the germline involves “germ granules”, cytoplasmic condensates that enrich maternal transcripts in the germline founder cells. In *C. elegans* embryos, P granules enrich maternal transcripts, but surprisingly P granules are not essential for germ cell fate specification. Here we describe a second condensate in the *C. elegans* germ plasm. Like canonical P-bodies found in somatic cells, “germline P-bodies” contain regulators of mRNA decapping and deadenylation and, in addition, the intrinsically-disordered proteins MEG-1 and MEG-2 and the TIS11-family RNA-binding protein POS-1. Embryos lacking *meg-1* and *meg-2* do not stabilize P-body components, miss-regulate POS-1 targets, miss-specify the germline founder cell, and do not develop a germline. Our findings suggest that specification of the germ line involves at least two distinct condensates that independently enrich and regulate maternal mRNAs in the germline founder cells.
