## supplemental table 2 for "Specialized germline P-bodies are required to specify germ cell fate in *C. elegans* embryos"

### Sheet: Sheet1
number	Protein	log2 fold change MEG-1::GFP/N2	Function	Canonical P body protein	Granule localized	RNA binding domain
1	MEG-1	6.61801			x
2	MEG-2	6.23696			x
3	EDC-4	5.24674	mRNA decapping	x
4	POS-1	3.67594	mRNA 3'-UTR binding		x	CCCH
5	MEG-4	3.5282	P granule assembly		x
6	KNL-1	3.24377	microtubule binding
7	PPTR-1	3.20941	protein phosphatase
8	OMA-1	3.17378	mRNA 3'-UTR binding		x	CCCH
9	MIP-1	3.17036	P granule assembly		x
10	DCAP-2	3.1415	mRNA decapping	x
11	CTSA-1.1	3.10219	serine protease
12	K12D12.5	3.07103	RNA-DNA hybrid ribonuclease
13	ANI-1	2.92482	microtubule binding
14	MEX-3	2.90348	mRNA binding		x	KH
15	MIP-2	2.81987	P granule assembly		x
16	GLD-1	2.74283	mRNA binding		x	KH-QUA2
17	HEL-1	2.72168	RNA helicase
18	EARS-1	2.71154	aminoacyl-tRNA synthetase
19	NHL-2	2.61564	ubiquitin-protein ligase	x
20	OLA-1	2.52743	ATPase
21	CUL-2	2.51727	ubiquitin-protein ligase
22	LSY-22	2.50622	DNA-binding transcription factor binding
23	USP-14	2.38378	cysteine protease
24	IFET-1	2.35586	translation repression	x
25	PBS-5	2.3213	proteasome subunit
26	GLD-3	2.26466	PolyA RNA polymerase activator		x	KH
27	MEX-1	2.24479	mRNA 3'-UTR binding		x	CCCH
28	GLD-2	2.22122	PolyA RNA polymerase		x
29	SWSN-7	2.18802	chromatin remodeling
30	NTL-3	2.13578	mRNA poly A tail shortening	x
31	UBQ-2; UBQ-1	2.1308	protein ubiquitination
32	C35A5.8	2.10847	nuclear export
33	HIM-1	2.08768	chromosome segregation
34	PBS-1	2.07695	proteasome subunit
35	LET-711	2.07487	mRNA poly A tail shortening	x
36	SPN-4	2.06903	mRNA binding		x	RRM
37	LOTR-1	2.01452			x
38	C06G3.6	1.98645	K63-linked polyubiquitin modification-dependent protein binding
39	GPD-4; GPD-1	1.98463	glyceraldehyde-3-phosphate dehydrogenase
40	Y110A7A.15	1.94192
41	IFF-1	1.91401	translation initiation factor
42	NCL-1	1.83369	ubiquitin-protein ligase
43	IMPH-1	1.75333	mRNA 3'-UTR binding			KH
44	TAG-153	1.6928	mRNA poly A tail shortening	x
45	HIM-10	1.6297	chromosome segregation
46	GDH-1	1.52002	glutamate dehydrogenase
47	DUT-1	1.38533	dUTP diphosphatase
48	Y55F3AM.13	1.29699
49	F26G5.1	1.22575
50	SIP-1	1.2086	unfolded protein binding
51	PPW-1	1.14372	nucleic acid binding
52	C05C10.2	1.10296	RNA helicase		x
53	RARS-1	1.07104	aminoacyl-tRNA synthetase
54	MASK-1	1.01716	RNA binding			KH
